# Pan-active imidazolopiperazine antimalarials target the *Plasmodium falciparum* intracellular secretory pathway

**DOI:** 10.1101/735894

**Authors:** Gregory M. LaMonte, Danushka S. Marapana, Nina Gnadig, Sabine Ottilie, Madeline R. Luth, Tilla S. Worgall, Frances Rocamora, Gregory M. Goldgof, Roxanne Mohunlal, T.R Santha Kumar, Jenny K. Thompson, Edgar Vigil, Jennifer Yang, Dylan Hutson, Trevor Johnson, Jianbo Huang, Roy M. Williams, Bing Yu Zou, Andrea L. Cheung, Prianka Kumar, Timothy J. Egan, Marcus C.S. Lee, Dionicio Siegel, Alan F. Cowman, David A. Fidock, Elizabeth A. Winzeler

**Affiliations:** Department of Pediatrics, University of California, San Diego, School of Medicine, La Jolla, CA 92093, United States; Division of Infection and Immunity, Walter and Eliza Hall Institute for Medical Research; Department of Microbiology & Immunology, Columbia University Irving Medical Center, New York, New York 10032, USA; Department of Pathology and Cell Biology, Columbia University Irving Medical Center, New York, New York 10032, USA; Department of Laboratory Medicine, University of California, San Francisco; Department of Chemistry, University of Cape Town, Rondebosch, South Africa; Skaggs School of Pharmacy and Pharmaceutical Sciences, University of California, San Diego, School of Medicine, La Jolla, CA 92093, USA; Parasites and Microbes Programme, Wellcome Sanger Institute, Hinxton. CB10, 1SA, UK; Division of Infectious Diseases, Department of Medicine, Columbia University Irving Medical Center, New York, New York 10032, USA

## Abstract

One of the most promising new compound classes in clinical development for the treatment of malaria is the imidazolopiperazines (IZPs) class. Human trials have demonstrated that members of the IZP series, which includes KAF156 (Ganaplacide) and GNF179, are potent and effective against *Plasmodium* symptomatic asexual blood-stage infections. Unlike other commonly used antimalarials, they also prevent transmission and block future infection in animal models. Despite the identification of several *Plasmodium falciparum* resistance mechanisms including mutations in ER-localized PfCARL (PfEMP65), Acetyl-coA transporter, and PfUGT transporter, IZP’s mechanism of action remains unknown.

To investigate, we combined *in vitro* evolution and whole-genome analysis in the model organism *Saccharomyces cerevisiae* with molecular, metabolomic, and chemogenomic methods, in *P. falciparum*. *S. cerevisiae* clones that resist IZP activity carry multiple mutations in genes that encode endoplasmic reticulum(ER)-based lipid homeostasis and autophagy including *elo2*, *elo3*, *sur2*, *atg15* and *lcb4*, as well as ER-based *sec66.* In *Plasmodium*, IZPs cause inhibition of protein trafficking, block the establishment of new permeation pathways and result in ER expansion. We also observe sensitization with other secretion inhibitors such as brefeldin A and golgicidin as well as synthetic lethality with PfSEC62. Our data show that IZPs target the secretory pathway and highlight a novel mechanism for blocking parasite growth and development that is distinct from those of standard compounds used to treat malaria. In addition, we provide physiological signatures and hallmarks for inhibitors that work through this mechanism of action and show that IZPs are tool compounds for studying ER-dependent protein processing in different species.
