## Supplementary material for "Pan-active imidazolopiperazine antimalarials target the *Plasmodium falciparum* intracellular secretory pathway": Table S2. S. cerevisiae mutations detected by whole genome sequencing

### Sheet: Coding
Table S2. S. cerevisiae mutations detected by whole genome sequencing
Clone Name	Gene ID	Gene Name	Chr #	Amino Acid Change	Codon Change	Effect	Gene Knockout Status	Gene Description
GNF179-R10-2	YCR034W	ELO2	III	G183C	Ggc/Tgc	missense	viable	Fatty Acid Elongase, Involved in Sphingolipid Biosynthesis
GNF179-R18g1				L193W	tTg/tGg	missense
GNF179-R9-2				G183C	Ggc/Tgc	missense
GNF179-R9f2				A186D	gCc/gAc	missense
GNF179-R8h2				L169R	cTa/cGa	missense
GNF179-R18g1	YDR297W	SUR2	IV	S94*	tCg/tAg	stop gained	viable	Sphinganine C4-hydroxylase; Catalyses the Conversion of Sphinganine to Phytosphingosine
GNF179-R19g2				D257Y	Gac/Tac	missense
GNF179-R9f2			IV	I108K	aTa/aAa	missense
GNF179-R18g1	YCR068W	ATG15	III	W200*	tgG/tgA	stop gained	viable	Phospholipase
GNF179-R19g2				C271Y	tGt/tAt	missense
GNF179-R9f2				W380*	tGg/tAg	stop gained
GNF179-R8h2				K303fs	aag/	frameshift
GNF179-R12h2	YLR342W	FKS1	XII	T1178I	aCa/aTa	missense	viable	Catalytic Subunit of 1,3-beta-D-glucan Synthase
GNF179-R12h2	YJL171C	TOH1	X	G187E	gGg/gAg	missense	viable	GPI-anchored Cell Wall Protein of Unknown Function
GNF179-R18g1	YCL038C	ATG22	III	G211D	gGt/gAt	missense	viable	Vacuolar Integral Membrane Protein Required for Efflux of Amino Acids
GNF179-G72	YGL013C	PDR1	VII	S429*	tCa/tAa	stop gained	viable	Transcription Factor that Regulates the Pleiotropic Drug Response
GNF179-R1-2	YBR171W	SEC66	III	S107*	tCa/tGa	stop gained	viable	Non-essential subunit of Sec63 complex; with Sec61 complex, Kar2p/BiP and Lhs1p forms a channel competent for SRP-dependent and post-translational SRP-independent protein targeting and import into the ER
GNF179-R12-2				M1I	atG/atT	start lost
GNF179-G72	YPL057C	SUR1	XVI	N167K	aaC/aaA	missense	viable	Mannosylinositol Phosphorylceramide (MIPC) Synthase Catalytic Subunit
GNF179-R18g1	YJL087C	TRL1	X	Q701H	caG/caT	missense	dead	tRNA Ligase; Required for tRNA Splicing and for Both Splicing and Translation of HAC1 mRNA in the UPR
GNF179-R19g2	YDR326C	YSP2	IV	W698S	tGg/tCg	missense	viable	Sterol-binding Protein
GNF179-G72	YNL271C	BNI1	XIV	G1086V	gGt/gTt	missense	viable	Formin; Polarisome Component
GNF179-R12h2	YOR074C	CDC21	XV	I279S	aTt/aGt	missense	dead	Thymidylate Synthase
GNF179-R13-2	YLR372W	ELO3	XII	Y307*	taC/taA	stop gained	viable	Elongase; Involved in Fatty Acid and Sphingolipid Biosynthesis
GNF179-R9f2	YPL240C	HSP82	XVI	S17I	aGt/aTt	missense	viable	Hsp90 Chaperone; Redundant in Function with Hsc82p
GNF179-R12h2	YHR080C	LAM4	VIII	D419N	Gat/Aat	missense	viable	Sterol-binding Protein that Localizes to Puncta in the Cortical ER
GNF179-R9f2	YKL029C	MAE1	XI	L104S	tTa/tCa	missense	viable	Mitochondrial Malic Enzyme
GNF179-R9-2	YDL003W	MCD1	IV	I456F	Atc/Ttc	missense	dead	Essential alpha-Kleisin Subunit of the Cohesin Complex
GNF179-R14-2	YMR308C	PSE1	XIII	G427R	Gga/Cga	missense	dead	Karyopherin/Importin that Interacts with the Nuclear Pore Complex
GNF179-R19g2	YNL180C	RHO5	XIV	S27*	tCg/tAg	stop gained	viable	Non-essential Small GTPase of the Rho/Rac Family of Ras-like Proteins
GNF179-R12h2	YCR008W	SAT4	III	K365T	aAg/aCg	missense	viable	Ser/Thr protein Kinase Involved in Salt Tolerance
GNF179-R12h2	YOR165W	SEY1	XV	S437*	tCa/tGa	stop gained	viable	Dynamin-like GTPase that Mediates Homotypic ER Fusion
GNF179-R12h2	YCR033W	SNT1	III	L824F	ttA/ttC	missense	viable	Subunit of the Set3C Deacetylase Complex
GNF179-R19g2	YKL014C	URB1	XI	R1577L	cGt/cTt	missense	dead	Protein Required for the Normal Accumulation of 25S and 5.8S rRNAs
GNF179-R7-2	YHR186C	KOG1	VIII	V989L	Gtt/Ctt	missense	dead	Subunit of the TORC1 complex; Binds to ubiquitin
GNF179-R7-2	YNR051C	BRE5	XIV	M1I	atG/atT	start lost	viable	Protein involved in deubiquitination, ribophagy, regulation of ER to Golgi vesicle-mediated transport and retrograde vesicle-mediated transport
GNF179-R12h2	YDR354W	TRP4	IV	A128A	gcC/gcA	synonymous	viable	Anthranilate phosphoribosyl transferase
GNF179-R12h2	YGL099W	LSG1	VII	R468R	cgT/cgC	synonymous	viable	Putative GTPase involved in 60S ribosomal subunit biogenesis
GNF179-R19g2	YMR102C	N/A	XIII	S448W	tCg/tGg	missense	viable	Protein of unknown function
GNF179-R9f2				F381V	Ttt/Gtt	missense
GNF179-R18g1				L271fs	ttg/	frameshift
GNF179-R9f2	YOR171C	LCB4	XV	A423S	Gcc/Tcc	missense	viable	Sphingoid long-chain base kinase
GNF179-R9f2				Y421N	Tat/Aat	missense
GNF179-R8h2				T336K	aCa/aAa	missense
GNF179-R12h2	YOR231W	MKK1	XV	E222Q	Gag/Cag	missense	viable	MAPKK involved in the protein kinase C signaling pathway
GNF179-R19g2	YKL008C	LAC1	XI	F143fs	ttc/	frameshift	viable	Ceramide synthase component
GNF179-R8h2	YBR038W	CHS2	II	Y79S	tAc/tCc	missense	dead	Chitin synthase II
GNF179-R8h2	YCR084C	TUP1	III	D527Y	Gat/Tat	missense	viable	General repressor of transcription
GNF179-R10-2	YNL208W	N/A	XIV	G171_G186del	N/A	inframe deletion	viable	Protein of unknown function
GNF179-R9-2				G171_G186del		inframe deletion
GNF179-R12h2	YBR034C	HMT1	II	N341fs	aac/	frameshift	viable	Nuclear SAM-dependent mono- and asymmetric methyltransferase
GNF179-R8h2	YMR275C	BUL1	XIII	P11fs	cca/	frameshift	viable	Ubiquitin-binding component of the Rsp5p E3-ubiquitin ligase complex
GNF179-R12h2	YNR065C	N/A	XIV	R800fs	agg/	frameshift	viable	Protein of unknown function

### Sheet: Intergenic
Clone Name	Chr #	Intergenic Region Change
GNF179-R10-2	Mito	n.63657delG
GNF179-G72	XIV	n.220595T>C
GNF179-R12h2	III	n.83080G>A
GNF179-R19g2	IV	n.384130A>C
GNF179-R19g2	IV	n.422762C>A
GNF179-R18g1	Mito	n.3695A>G
GNF179-R12h2	XI	n.213997A>T
GNF179-R9f2	XII	n.830675G>T
GNF179-R12h2	XVI	n.844372A>T
GNF179-R12h2	XVI	n.844390T>C
GNF179-R12h2	I	n.28_34delCACACCA
GNF179-R8h2	XIII	n.394871delA
GNF179-R12h2	XVI	n.844377_844380delCCAC
GNF179-R12h2	XVI	n.844380_844381insTTGT
